# Soma-centered control of synaptic autophagy by Rab39-regulated anterograde trafficking of Atg9

**DOI:** 10.1101/2024.11.21.624639

**Authors:** Ayse Kilic, Dirk Vandekerkhove, Sabine Kuenen, Jef Swerts, Esther Muñoz Pedrazo, Carles Calatayud Aristoy, Abril Escamilla Ayala, Nikky Corthout, Pablo Hernández Varas, Stephane Plaisance, Eliana Nachman, Valerie Uytterhoeven, Patrik Verstreken

## Abstract

Presynaptic terminals can be located far from the neuronal cell body and are thought to independently regulate protein and organelle turnover. In this work, we report a soma-centered mechanism that regulates autophagy-driven protein turnover at distant presynaptic terminals in *Drosophila*. We show that this system is regulated by Rab39, whose human homolog is mutated in Parkinson’s disease. Although Rab39 is localized in the soma, its loss of function causes increased autophagy at presynaptic terminals, resulting in faster synaptic protein turnover and neurodegeneration. Using a large-scale unbiased genetic modifier screen, we identified genes encoding cytoskeletal and axonal organizing proteins, including *Shortstop* (*Shot*), as suppressors of synaptic autophagy. We demonstrate that Rab39 controls Shot-and Unc104/KIF1a-mediated transport of autophagy-related Atg9 vesicles to synapses. Under starvation conditions, Rab39 in the soma shifts its localization from endosomes to lysosomes, thereby controlling the availability of Atg9 vesicles for trafficking to synapses. Our findings indicate that Rab39-mediated trafficking in the soma orchestrates a cross-compartmental mechanism that regulates the abundance of autophagy at synapses.
