## Supplementary material for "Soma-centered control of synaptic autophagy by Rab39-regulated anterograde trafficking of Atg9": Table S1

### Sheet: Sheet1
Drosophila Gene	GO biological process (terms based on experimental evidence)	Human orthologs via DIOPT v9.1	score (DIOPT v9.1)
Btk29A	actin cytoskeleton organization	TEC	11 of 14
	cellularization
	determination of adult lifespan
	DNA endoreduplication
	female germline ring canal formation
	head involution
	imaginal disc-derived male genitalia development
	oocyte karyosome formation
	oogenesis
	open tracheal system development
	overian fusome organization
	ovarian nurse cell to oocyte transport
	regulation of actin filament polymerization
	salivary gland morphogenesis
	sensitization
	spiracle morphogenesis, open tracheal system
CG10132	NO GO Terms	NWD1/NWD2	2 of 14
CG12920	NO GO Terms	X	X
CG13531	axo-dendritic transport	SPG11	12 of 14
	axon extension
	axonogenesis
	chamical synaptic transmission
	synaptic vesicle transport
CG2839	NO GO Terms	CD207	3 of 14
CG3328	NO GO Terms	MYRF	11 of 14
CG40498	NO GO Terms	X	X
CG42389	NO GO Terms	FNDC3A	12 of 14
CG8419	NO GO Terms	TRIM45	11 of 14
Dp1	chromosome condensation	HDLBP	13 of 14
	chromosome segregation
	heterochromotin formation
	positive regulation of translation
Gp150	compound eye development	TSKU	2 of 14
	transmembrane receptor protein tyrosine phosphatase signaling pathway
GstE8	NO GO Terms	GSTT2B	8 of 14
jbug	photoreceptor cell axon guidance	FLNA-FLNB-FLNC	4 of 14
	response to mechanical stimulu
	establishment of body hair or bristle planar orientation
	apposition of dorsal and ventral imaginal disc-derived wing surfaces
kis	axon guidance	CDH6-CDH7-CDH9	9 of 14
	blastoderm segmentation
	determination of adult lifespan
	heart development
	imaginal disc-derived wing morphogenesis
	locomotion
	negative regulation of DNA-templated transcription
	negative regulation of transcription by RNA polymerase II
	neuron remodeling
	positive regulation of border follicle cell migration
	positive regulation of organ growth
	positive regulation of receptor localization to synapse
	regulation of synaptic assembly at neuromuscular junction
	segment specification
	short-term memory
mio	cellular response to amino acid starvation	MIOS	14 of 14
	double-strand break repair
	germarium-derived egg chamber formation
	negative regulation of autophagy
	oocyte differentiation
	oocyte fate determination
	positive regulation of autophagy
	positive regulation of cell size
	positive regulation of TOR signalling
	positive regulation of TORC1 signalling
	regulation of meiotic nuclear division
poe	glial cell growth	UBR4	14 of 14
	negative regulation of ERK1 and ERK2 cascade
	perineurial glial growth
	positive regulation of male gonad development
	positive regulation of proteasomal ubiquitin-dependent protein catabolic process
	sperm individualization
Sgs1	puparial adhesion	X	X
shot	actin cytoskeleton organization, actin cytoskeleton organization	DST	12 of 14
	axon midline choice point recognition
	axoneme assembly
	axonogenesis
	branch fusion, open tracheal system
	branching involved in open tracheal system development
	cortical microtubule organization
	dendrite morphogenesis
	dorsal closure
	imaginal disc-derived wing morphogenesis
	lumen formation, open tracheal system
	microtubule bundle formation
	microtubule cytoskeleton organization
	microtubule-based process
	mushroom body development
	negative regulation of microtubule depolymerization
	oocyte fate determination
	open tracheal system development
	positive regulation of axon extension
	positive regulation of filopodium assembly
	regulation of axon extension
Su(var)2-HP2	chromosome organization	DMP1	1 of 14
	heterochromatin formation
	mitotic chromosome condensation
tadr	histidine transport	SLC7A14	3 of 14
uif	asymmetric protein localization involved in cell fate determination	SVEP1	4 of 14
	muscle cell cellular homeostasis
	negative regulation of notch signaling pathway
	regulation of tube architecture
	open tracheal system
	sensory organ orecursor cell fate determination
Utx	autophagic cell death	KDM6A	14 of 14
	cellular response to ecdysone
	cellular response to gama radiation
	negative regulation of cell population proliferaition
	positive regulation of DNA-templated transcription
	sex comb development
	transcription initiation-coupled chromatin remodeling
	wound healing
wb	digestive tract mesoderm development	LAMA1	11 of 14
	epithelial structure maintenance
	gonad development
